# Validation of deep learning enabled web based and smartphone optimized application RadAnalyzer to measure vertebral heart size and vertebral left atrial size in dogs

**DOI:** 10.1101/2025.11.13.688321

**Authors:** Sonya Gordon, Tomas Reyes, Tabitha Baibos-Reyes, K. Tess Sykes, Alice Watson

## Abstract

**Background:** Objective radiographic measures of heart size including vertebral heart size (VHS) and vertebral left atrial size (VLAS) are associated with inter and intra-observer variability when measured by humans. Artificial intelligence (AI) tools including RadAnalyzer are available to measure VHS and VLAS.

**Objectives:** Compare VHS and VLAS measurements made by web based and smartphone optimized deep learning enabled program, RadAnalyzer, to a trained observer.

**Animals:** 1058 client-owned dogs, across 80 breeds with a variety of heart sizes and thoracic confirmations.

**Methods:** Retrospective, single center, method comparison study. Pearson’s correlation, Bland-Altman plots and Passing-Bablok regression were used to assess agreement.

**Results:** RadAnalyzer measurements of VHS and VLAS correlated well with the human observer’s modified measurements (r=0.917 and r=0.873 respectively) and had small mean biases (0.002 and 0.007 vertebrae respectively).

**Conclusions and clinical importance:** RadAnalyzer had clinically insignificant magnitude differences in measurement of VHS and VLAS when compared to a human observer and can therefore be used to assist veterinarians with measuring VHS and VLAS on right lateral radiographs in dogs of all sizes. Future studies comparing AI derived radiographic measures with echocardiographic measures of cardiac size are required.
