## Supplementary material for "Validation of deep learning enabled web based and smartphone optimized application RadAnalyzer to measure vertebral heart size and vertebral left atrial size in dogs": S1 Table

Breed	Count	Percent
Cavalier King Charles Spaniel	300	28.4
Canine, Doberman Pinscher	81	7.7
Canine, Labrador Retriever	76	7.2
Canine, Boxer	67	6.3
Chihuahua	51	4.8
Dachshund	29	2.7
Mixed Breed	28	2.6
MiniSchnauzer	26	2.5
Canine, Golden Retriever	18	1.7
Canine, Mixed Dog	18	1.7
Canine, American Pit Bull Terrier	17	1.6
Maltese	16	1.5
Pomeranian	16	1.5
Cocker Spaniel	15	1.4
Yorkshire Terrier	15	1.4
Canine, German Shepherd	12	1.1
Canine, Great Dane	11	1
Canine, Basset Hound	9	0.9
Basset hound	8	0.8
Boston Terrier	8	0.8
Canine, Pointer-German Short Haired	8	0.8
Labrador Retriever	8	0.8
Shih Tzu	8	0.8
Canine, Border Collie	7	0.7
Canine, Great Pyrenees	7	0.7
Miniature_Poodle	7	0.7
Rat Terrier	7	0.7
Border Collie	6	0.6
Canine, Airedale Terrier	6	0.6
Canine, Australian Shepherd	6	0.6
Canine, Dalmatian	6	0.6
Canine, Mastiff	6	0.6
German Shepherd	6	0.6
Italian Greyhound	6	0.6
Canine, Vizsla	5	0.5
Jack Russell Terrier	5	0.5
Papillon	5	0.5
Toy Poodle	5	0.5
Brittany Spaniel	4	0.4
Canine, Greyhound	4	0.4
Canine, Rhodesian Ridgeback	4	0.4
Pekingese	4	0.4
Airedale Terrier	3	0.3
Beagle	3	0.3
Bichon Frise	3	0.3
Canine, Bernese Mountain Dog	3	0.3
Canine, Black Mouth Cur	3	0.3
Canine, Bull Mastiff	3	0.3
Canine, Collie	3	0.3
Canine, Irish Wolfhound	3	0.3
Canine, Weimaraner	3	0.3
Lhasa Apso	3	0.3
Shetland Sheepdog	3	0.3
West Highland Terrier	3	0.3
Brussels Griffon	2	0.2
Canine, American Staffordshire Terrier	2	0.2
Canine, Australian Heeler	2	0.2
Canine, Bulldog	2	0.2
Canine, Catahoula Hog Dog	2	0.2
Canine, Chow Chow	2	0.2
Canine, English Setter	2	0.2
Canine, English Springer Spaniel	2	0.2
Canine, Rottweiler	2	0.2
Canine, Siberian Husky	2	0.2
Catahoula	2	0.2
German Shorthaired Pointer	2	0.2
Golden Retriever	2	0.2
GreatPyrenees	2	0.2
Japanese Chin	2	0.2
Norfolk Terrier	2	0.2
Pembroke Welsh Corgi	2	0.2
Schipperke	2	0.2
Vizsla	2	0.2
American Eskimo	1	0.1
Australian Shepherd	1	0.1
Boxer	1	0.1
Briard	1	0.1
Bull Terrier	1	0.1
Cairn Terrier	1	0.1
Canine, Akita	1	0.1
Canine, Australian Cattle Dog	1	0.1
Canine, Bearded Collie	1	0.1
Canine, Belgian Malinois	1	0.1
Canine, Brittany Spaniel	1	0.1
Canine, Cane Corso Mastiff	1	0.1
Canine, Ches. Bay Retriever	1	0.1
Canine, Chinese Sharpei	1	0.1
Canine, Giant Schnauzer	1	0.1
Canine, Goldendoodle	1	0.1
Canine, Labradoodle	1	0.1
Canine, Neopolitan Mastiff	1	0.1
Canine, Pointer-English	1	0.1
Canine, Poodle-Standard	1	0.1
Canine, Portugese Water Dog	1	0.1
Canine, Saint Bernard	1	0.1
Chesapeake Bay Retriever	1	0.1
Chow Chow	1	0.1
Dalmatian	1	0.1
Doberman Pinscher	1	0.1
Fox Terrier	1	0.1
Great Dane	1	0.1
Havanese	1	0.1
Min Pinshcer	1	0.1
Portuguese Water Dog	1	0.1
Scottish Terrier	1	0.1
Standard Poodle	1	0.1
